# Counting is Almost All You Need

**DOI:** 10.1101/2022.08.09.501430

**Authors:** Ofek Akerman, Haim Isakov, Reut Levi, Vladimir Psevkin, Yoram Louzoun

## Abstract

The immune memory repertoire encodes the history of present and past infections and immunological attributes of the individual. As such, multiple methods were proposed to use T-cell receptor (TCR) repertoires to detect disease history. We here show that the counting method outperforms all existing algorithms. We then show that the counting can be further improved using a novel attention model to weight the different TCRs. The attention model is based on the projection of TCRs using a Variational AutoEncoder (VAE). Both counting and attention algorithms predict better than any current algorithm whether the host had CMV and its HLA alleles. As an intermediate solution between the complex attention model and the very simple counting model, we propose a new Graph Convolutional Network approach that obtains the accuracy of the attention model and the simplicity of the counting model. The code for the models used in the paper are provided in: https://github.com/louzounlab/CountingIsAlmostAllYouNeed
