## Supplemental Table 1 for "Counting is Almost All You Need"

HLA	counting	emerson
A1	0.913513514	0.8
A11	0.888888889	0.86
A2	0.934065934	0.93
A23	0.833333333	0.7
A24	0.891666667	0.91
A25	0.666666667	0.48
A26	0.782608696	0.75
A28	0.008849558	0
A29	0.845360825	0.84
A3	0.916666667	0.93
A30	0.5	0.59
A31	0.90625	0.57
A32	0.4	0.5
A33	0.260869565	0.34
A34	0.053475936	0
A36	0.010204082	0
A66	0.042553191	0
A68	0.698795181	0.8
A69	0.008230453	0
A74	0.010152284	0
A80	0.009615385	0
B13	0.88	0.66
B14	0.952380952	0.93
B15	0.266666667	0.09
B17	0.008583691	0
B18	0.96	0.95
B22	0.333333333	0
B27	0.894736842	0.91
B35	0.910891089	0.84
B37	0.8125	0.27
B38	0.806451613	0.75
B39	0.136752137	0.39
B40	0.07523511	0
B41	0.176470588	0
B42	0.004494382	0
B44	0.920152091	0.91
B45	0.117647059	0
B47	0.003984064	0
B48	0.01980198	0
B49	0.540540541	0.3
B5	0.01754386	0
B50	0.125	0
B51	0.861538462	0.91
B52	0.181818182	0.18181
B53	0.016528926	0
B54	0.024390244	0
B55	0.144927536	0.34
B56	0.040816327	0
B57	0.848484848	0.69
B58	0.347826087	0.23
B60	0.634146341	0.57
B61	0.054054054	0
B62	0.7	0.66
B63	0.016528926	0
B7	0.837060703	0.7
B70	0.037974684	0
B73	0.008928571	0
B75	0.005540166	0
B78	0.005333333	0
B8	0.855123675	0.8
B82	0.005333333	0
