## Supplemental Table 2 for "Counting is Almost All You Need"

HLA	counting	attTCR	gTCR
A1	0.975617822	0.974706414	0.975291604
A11	0.786395074	0.775978408	0.880651023
A2	0.95780107	0.966453761	0.961578349
A23	0.681779497	0.615203095	0.668889038
A24	0.889060745	0.819819056	0.942379371
A25	0.640738879	0.547792578	0.513816551
A26	0.778466865	0.688968268	0.760850694
A29	0.775574405	0.749685417	0.774498865
A3	0.937633547	0.913003663	0.957907225
A30	0.66342204	0.474221587	0.567839327
A31	0.669648181	0.659734645	0.717457086
A32	0.46669048	0.425939156	0.496847912
A33	0.612106269	0.518969508	0.479027881
A34	0.537783712		0.511443026
A66	0.72541744		0.488615242
A68	0.696034137	0.619363819	0.69894836
B13	0.634466309	0.599657126	0.580731768
B14	0.903972543	0.851711212	0.599019549
B15	0.572865596	0.554945055	0.444010238
B18	0.84878573	0.782871266	0.927709152
B27	0.687464954	0.648697558	0.641150367
B35	0.941035639	0.919989967	0.919785497
B37	0.581761006	0.546698113	0.530340325
B38	0.839078407	0.724474609	0.725394928
B39	0.526917101	0.501873686	0.441948785
B40	0.539272031	0.448515326	0.668805
B41	0.448684211	0.426879699	0.53039966
B44	0.937674794	0.926412899	0.954169255
B45	0.495530726		0.601851852
B48	0.569807214		0.447945845
B49	0.615375475		0.451417617
B5	0.694444444
B50	0.545966229		0.359340941
B51	0.849457973	0.831217596	0.903751052
B52	0.646758391		0.496521903
B55	0.55841195	0.592845912	0.350989899
B56	0.386349502	0.556747512	0.355938328
B57	0.774330797	0.784953508	0.73177699
B58	0.620527307	0.522684472	0.4402849
B60	0.643820811	0.495043232	0.760210975
B61	0.400538025	0.462701759	0.491345685
B62	0.820822767	0.74916878	0.756808036
B63	0.572439479		0.481848739
B7	0.953235053	0.951360451	0.97177687
B70	0.789424861		0.589555369
B8	0.960516669	0.964230591	0.94237013
